# Ddp1 cooperates with Ppx1 to counter a stress response initiated by non-vacuolar polyphosphate

**DOI:** 10.1101/2022.02.02.478728

**Authors:** Liam McCarthy, Iryna Abramchuk, Gamal Wafy, Alix Denoncourt, Mathieu Lavallée-Adam, Michael Downey

## Abstract

In diverse cells from bacterial to mammalian species, inorganic phosphate is stored in long chains called polyphosphates (polyP). These near universal polymers, ranging from 3 to thousands of phosphate moieties in length, are associated with molecular functions including energy homeostasis, protein folding, and cell signaling. In many cell types, polyphosphate is concentrated in subcellular compartments or organelles. In the budding yeast *S. cerevisiae,* polyP synthesis by the membrane-bound VTC complex is coupled to its translocation into the lumen of the vacuole, a lysosome-related organelle, where it is stored at high concentrations. In contrast, ectopic expression of bacterial polyphosphate kinase, PPK, results in the toxic accumulation of polyP outside of the vacuole. In this study, we used label-free mass spectrometry to investigate the mechanisms underlying this toxicity. We find that PPK expression results in the activation of a stress response mediated in part by the Hog1 and Yak1 kinases, and Msn2/Msn4 transcription factors. This response is countered by the combined action of the Ddp1 and Ppx1 polyphosphatases that function together to counter polyP accumulation and downstream toxicity. In contrast, ectopic expression of previously proposed mammalian polyphosphatases did not impact PPK-mediated toxicity in this model, suggesting either that these enzymes do not function directly as polyphosphatases *in vivo* or that they require co-factors unique to higher eukaryotes. Our work provides a mechanistic explanation for why polyP accumulation outside of lysosome-related organelles is toxic. Further, it serves as a resource for exploring how polyP may impact conserved biological processes at a molecular level.
