## Supplementary Table S2 for "Ddp1 cooperates with Ppx1 to counter a stress response initiated by non-vacuolar polyphosphate"

### Sheet: Confirmations (plasmid)
Proteins	Regulation PPK vs. Control	Confirmations		Tested with PPK mutant in vtc4∆ (n)
		vtc4∆ (n)*#	wild-type (n)#
Ald4	Up	Yes (4)	Not tested	Same as vector (3)
Adh4	Down	Yes (6)	Yes (2)	Same as vector (3)
Hsp26	Down	Inconsistent (3)	Inconsistent (2)	Not tested
Gcv1	Up	Yes (6)	Yes (4)	Same as vector (3)
Ura2	Up	Yes (4)	Not tested	Same as vector (3)
Fet3	Down	Yes (8)	Yes (5)	Same as vector (3)
Ura1	Up	Yes (3)	Yes (3)	Not tested
Hsp42	Up	Yes (5)	Not tested	Same as vector (3)
Hem13	Down	Yes (6)	Yes (3)	Same as vector (3)
Ald3	Up	Yes (5)	Yes (4)	Same as vector (3)
Msc1	Up	Yes (2)	Not tested	Not tested
Rib4	Up	Yes (2)	Not tested	Not tested
Ctt1	Up	Yes (5)	Yes (2)	Same as PPK (3)
Hsp78	Up	Yes (2)	Yes (2)	Not tested
Yhb1	Down	Yes (4)	Not tested	Same as vector (3)
Rpp1b	Down	Opposite (2)	Not tested	Not tested
Legend:		*Note: these numbers include Ns from experiments using PPK mutant where protein levels between the vector control, PPK(WT), and PPK(mutant) were compared
p<0.05		#Confirmations include both URA3 and LEU2 based vector systems, no difference noted between the two
0.05<p≤0.1
p>0.1

### Sheet: Confirmations (gal-inducible)
Proteins	Regulation PPK vs. Control	Confirmations
		vtc4∆ (n)	wild-type (n)
Ald4	Up	Not tested	Not tested
Adh4	Down	Not tested	Yes (2)
Hsp26	Down	Not tested	Opposite (3)
Gcv1	Up	Not tested	Yes (3)
Ura2	Up	Not tested	Not tested
Fet3	Down	Not tested	Yes (3)
Ura1	Up	Not tested	Not tested
Hsp42	Up	Not tested	Yes (3)
Hem13	Down	Not tested	Not tested
Ald3	Up	Not tested	Not tested
Msc1	Up	Not tested	Not tested
Rib4	Up	Not tested	Not tested
Ctt1	Up	Not tested	Yes (2)
Hsp78	Up	Not tested	Not tested
Yhb1	Down	Not tested	Inconsistent (3)
Rpp1b	Down	Not tested	Not tested
Legend:
p<0.05
0.05<p≤0.1
p>0.1
