## Supplementary Table S3 for "Ddp1 cooperates with Ppx1 to counter a stress response initiated by non-vacuolar polyphosphate"

### Sheet: Sheet1
Reference number	Strain background	Genotype	Source
963	S288C BY474	MATa leu2d0 ura3d0 his3-1 met15d0 LYS2+	Rudner Lab via Boone Lab
1574	S288C BY474	MATa leu2d0 ura3d0 his3-1 met15d0 LYS2+ vtc4::NATMX	Bentley-DeSousa et al., PMID: 29590613
2723A	S288C BY474	MATa leu2d0 ura3d0 his3-1 met15d0 LYS2+ vtc4::NATMX FET3-3FLAG-HYGMX	This study
2727A	S288C BY474	MATa leu2d0 ura3d0 his3-1 met15d0 LYS2+ vtc4::NATMX HEM13-3FLAG-HYGMX	This study
2823	S288C BY474	MATa leu2d0 ura3d0 his3-1 met15d0 LYS2+ vtc4::NATMX GCV1-3FLAG-HYGMX	This study
2919	S288C BY474	MATa leu2d0 ura3d0 his3-1 met15d0 LYS2+ FET3-3FLAG-HYGMX	This study
2914	S288C BY474	MATa leu2d0 ura3d0 his3-1 met15d0 LYS2+ GCV1-3FLAG-HYGMX	This study
2925	S288C BY474	MATa leu2d0 ura3d0 his3-1 met15d0 LYS2+ HEM13-3FLAG-HYGMX	This study
1106	S288C BY474	MATa leu2d0 ura3d0 his3-1 met15d0 LYS2+ msn4::KANMX msn2::HIS3MX	Rössl et al., PMID: 27527516
3219	S288C BY474	MATα leu2d0 ura3d0 his3::GAL-HIS3 MET15+ LYS2+	This study
3222	S288C BY474	MATα leu2d0 ura3d0 his3::GAL-HA-PPK-HIS3 MET15+ LYS2+	This study
3333	S288C BY474	MATa leu3d0 ura3d0 his3::GAL-HIS3 met15d0 LYS2+	This study
3336	S288C BY474	MATa leu3d0 ura3d0 his3::GAL-HA-PPK-HIS3 met15d0 LYS2+	This study
3305	S288C BY474	MATa leu3d0 ura3d0 his3::GAL-HIS3 FET3-3FLAG-HYGMX	This study
3307	S288C BY474	MATa leu3d0 ura3d0 his3::GAL-HA-PPK-HIS3 FET3-3FLAG-HYGMX	This study
3751	S288C BY474	MATα leu2d0 ura3d0 his3::GAL-HIS3 MET15+ LYS2+ GCV1-3FLAG-HYGMX	This study
3754	S288C BY474	MATα leu2d0 ura3d0 his3::GAL-HA-PPK-HIS3 MET15+ LYS2+ GCV1-3FLAG-HYGMX	This study
3788	S288C BY474	MATα leu2d0 ura3d0 his3::GAL-HIS3 MET15+ LYS2+ msn4::KANMX msn2::NATMX	This study
3236	S288C BY474	MATα leu2d0 ura3d0 his3::GAL-HIS3 met15d0 LYS2+ ppn1::KANMX	This study
3240	S288C BY474	MATα leu2d0 ura3d0 his3::GAL-HA-PPK-HIS3 met15d0 LYS2+ ppn1::KANMX	This study
3243	S288C BY474	MATa leu2d0 ura3d0 his3::GAL-HIS3 MET15+ LYS2+ ppn2::KANMX	This study
3246	S288C BY474	MATa leu2d0 ura3d0 his3::GAL-HA-PPK-HIS3 MET15+ LYS2+ ppn2::KANMX	This study
3226	S288C BY474	MATα leu2d0 ura3d0 his3::GAL-HIS3 MET15+ LYS2+ ppx1::KANMX	This study
3229	S288C BY474	MATa leu2d0 ura3d0 his3::GAL-HA-PPK-HIS3 MET15+ LYS2+ ppx1::KANMX	This study
3232	S288C BY474	MATa leu2d0 ura3d0 his3::GAL-HIS3 MET15+ LYS2+ ddp1::KANMX	This study
3233	S288C BY474	MATα leu2d0 ura3d0 his3::GAL-HA-PPK-HIS3 MET15+ LYS2+ ddp1::KANMX	This study
3301	S288C BY474	MATα leu2d0 ura3d0 his3::GAL-HIS3 MET15+ LYS2+ ppx1::KANMX ddp1::NATMX	This study
3303	S288C BY474	MATa leu2d0 ura3d0 his3::GAL-HA-PPK-HIS3 MET15+ LYS2+ ppx1::KANMX ddp1::NATMX	This study
3340	S288C BY474	MATa leu2d0 ura3d0 his3::GAL-HIS3 met15d0 LYS2+ vtc4::NATMX ppx1::KANMX	This study
3341	S288C BY474	MATa leud0 ura3d0 his3::GAL-HA-PPK-HIS3 MET15+ LYS2+ vtc4::NATMX ppx1::KANMX	This study
3343	S288C BY474	MATα leud0 ura3d0 his3::GAL-HIS3 MET15+ LYS2+ vtc4::NATMX ddp1::KANMX	This study
3346	S288C BY474	MATa leud0 ura3d0 his3::GAL-HA-PPK-HIS3 MET15+ lys2d0 vtc4::NATMX ddp1::KANMX	This study
3387	S288C BY474	MATα leud0 ura3d0 his3::GAL-HIS3 MET15+ LYS2+ vtc4::HYGMX ppx1::KANMX ddp1::NATMX	This study
3391	S288C BY474	MATα leud0 ura3d0 his3::GAL-HA-PPK-HIS3 MET15+ LYS2+ vtc4::HYGMX ppx1::KANMX ddp1::NATMX	This study
3546	S288C BY474	MATa leud0 ura3d0 his3::GAL-HA-PPK-HIS3 met15d0 LYS2+ vtc4::HYGMX KANMX-GAL-PPX1	This study
3550	S288C BY474	MATa leud0 ura3d0 his3::GAL-HA-PPK-HIS3 MET15+ lys2d0 vtc4::HYGMX KANMX-GAL-3HA-DDP1	This study
3955	S288C BY474	MATα leud0 ura3d0 his3::GAL-HIS3 MET15+ LYS2+ HOG1-GFP-HIS3MX	This study
3958	S288C BY474	MATα leud0 ura3d0 his3::GAL-HA-PPK-HIS3 MET15+ LYS2+ HOG1-GFP-HIS3MX	This study
3949	S288C BY474	MATα leud0 ura3d0 his3::GAL-HIS3 MET15+ LYS2+ YAK1-GFP-HIS3MX	This study
3952	S288C BY474	MATα leud0 ura3d0 his3::GAL-HA-PPK-HIS3 MET15+ LYS2+ YAK1-GFP-HIS3MX	This study
3727	S288C BY474	MATα leud0 ura3d0 his3::GAL-HIS3 MET15+ LYS2+ hog1::NATMX	This study
3731	S288C BY474	MATα leud0 ura3d0 his3::GAL-HA-PPK-HIS3 MET15+ LYS2+ hog1::NATMX	This study
3721	S288C BY474	MATα leud0 ura3d0 his3::GAL-HIS3 MET15+ LYS2+ yak1::NATMX	This study
3724	S288C BY474	MATα leud0 ura3d0 his3::GAL-HA-PPK-HIS3 MET15+ LYS2+ yak1::NATMX	This study
3782	S288C BY474	MATα leud0 ura3d0 his3::GAL-HIS3 MET15+ LYS2+ yak1::NATMX hog1::HYGMX	This study
3785	S288C BY474	MATα leud0 ura3d0 his3::GAL-HA-PPK-HIS3 MET15+ LYS2+ yak1::NATMX hog1::HYGMX	This study
3452	S288C BY474	MATa leud0 ura3d0 his3-1 met15d0 LYS2+ KANMX-GAL-3HA-DDP1	This study
2725A	S288C BY474	MATa leu2d0 ura3d0 his3-1 met15d0 LYS2+ vtc4::NATMX HSP26-3FLAG-HYGMX	This study
2729A	S288C BY474	MATa leu2d0 ura3d0 his3-1 met15d0 LYS2+ vtc4::NATMX YHB1-3FLAG-HYGMX	This study
2814	S288C BY474	MATa leu2d0 ura3d0 his3-1 met15d0 LYS2+ vtc4::NATMX ADH4-3FLAG-HYGMX	This study
2818	S288C BY474	MATa leu2d0 ura3d0 his3-1 met15d0 LYS2+ vtc4::NATMX RPP1B-3FLAG-HYGMX	This study
2820	S288C BY474	MATa leu2d0 ura3d0 his3-1 met15d0 LYS2+ vtc4::NATMX URA1-3FLAG-HYGMX	This study
2821	S288C BY474	MATa leu2d0 ura3d0 his3-1 met15d0 LYS2+ vtc4::NATMX CTT1-3FLAG-HYGMX	This study
2825	S288C BY474	MATa leu2d0 ura3d0 his3-1 met15d0 LYS2+ vtc4::NATMX ALD3-3FLAG-HYGMX	This study
2826	S288C BY474	MATa leu2d0 ura3d0 his3-1 met15d0 LYS2+ vtc4::NATMX RIB4-3FLAG-HYGMX	This study
2828	S288C BY474	MATa leu2d0 ura3d0 his3-1 met15d0 LYS2+ vtc4::NATMX MSC1-3FLAG-HYGMX	This study
2830	S288C BY474	MATa leu2d0 ura3d0 his3-1 met15d0 LYS2+ vtc4::NATMX HSP78-3FLAG-HYGMX	This study
2836	S288C BY474	MATa leu2d0 ura3d0 his3-1 met15d0 LYS2+ vtc4::NATMX URA2-3FLAG-HYGMX	This study
2838	S288C BY474	MATa leu2d0 ura3d0 his3-1 met15d0 LYS2+ vtc4::NATMX ALD4-3FLAG-HYGMX	This study
2840	S288C BY474	MATa leu2d0 ura3d0 his3-1 met15d0 LYS2+ vtc4::NATMX HSP42-3FLAG-HYGMX	This study
2910	S288C BY474	MATa leu2d0 ura3d0 his3-1 met15d0 LYS2+ URA1-3FLAG-HYGMX	This study
2912	S288C BY474	MATa leu2d0 ura3d0 his3-1 met15d0 LYS2+ CTT1-3FLAG-HYGMX	This study
2916	S288C BY474	MATa leu2d0 ura3d0 his3-1 met15d0 LYS2+ ALD3-3FLAG-HYGMX	This study
2917	S288C BY474	MATa leu2d0 ura3d0 his3-1 met15d0 LYS2+ HSP78-3FLAG-HYGMX	This study
2921	S288C BY474	MATa leu2d0 ura3d0 his3-1 met15d0 LYS2+ ADH4-3FLAG-HYGMX	This study
2923	S288C BY474	MATa leu2d0 ura3d0 his3-1 met15d0 LYS2+ HSP26-3FLAG-HYGMX	This study
3745	S288C BY474	MATα leu2d0 ura3d0 his3::GAL-HIS3 MET15+ LYS2+ CTT1-3FLAG-HYGMX	This study
3748	S288C BY474	MATα leu2d0 ura3d0 his3::GAL-HA-PPK-HIS3 MET15+ LYS2+ CTT1-3FLAG-HYGMX	This study
3751	S288C BY474	MATα leu2d0 ura3d0 his3::GAL-HIS3 MET15+ LYS2+ GCV1-3FLAG-HYGMX	This study
3754	S288C BY474	MATα leu2d0 ura3d0 his3::GAL-HA-PPK-HIS3 MET15+ LYS2+ GCV1-3FLAG-HYGMX	This study
3757	S288C BY474	MATα leu2d0 ura3d0 his3::GAL-HIS3 MET15+ LYS2+ YHB1-3FLAG-HYGMX	This study
3760	S288C BY474	MATα leu2d0 ura3d0 his3::GAL-HA-PPK-HIS3 MET15+ LYS2+ YHB1-3FLAG-HYGMX	This study
3763	S288C BY474	MATα leu2d0 ura3d0 his3::GAL-HIS3 MET15+ LYS2+ ADH4-3FLAG-HYGMX	This study
3766	S288C BY474	MATα leu2d0 ura3d0 his3::GAL-HA-PPK-HIS3 MET15+ LYS2+ ADH4-3FLAG-HYGMX	This study
3769	S288C BY474	MATα leu2d0 ura3d0 his3::GAL-HIS3 MET15+ LYS2+ HSP26-3FLAG-HYGMX	This study
3772	S288C BY474	MATα leu2d0 ura3d0 his3::GAL-HA-PPK-HIS3 MET15+ LYS2+ HSP26-3FLAG-HYGMX	This study
3775	S288C BY474	MATα leu2d0 ura3d0 his3::GAL-HIS3 MET15+ LYS2+ HSP42-3FLAG-HYGMX	This study
3776	S288C BY474	MATα leu2d0 ura3d0 his3::GAL-HA-PPK-HIS3 MET15+ LYS2+ HSP42-3FLAG-HYGMX	This study
