## Supplementary Table S4 for "Ddp1 cooperates with Ppx1 to counter a stress response initiated by non-vacuolar polyphosphate"

### Sheet: Antibodies
Target	Host species	Source or Reference	Typical dilution	Conditions
GFP	Mouse	Clontech JL-8 (#632381)	1/2000	5 % milk tbst
Fpr3	Rabbit	Thorner Lab (PMID 7525596)	1/2000	5 % milk tbst
Rts1	Rabbit	Rudner Lab (uOttawa, PMID 26715668)	1/5000	5 % milk tbst
HA epitope	Rabbit	Cell Signalling (#3724)	1/2000	5 % BSA tbst
flag epitope	Mouse	Fisher Scientific (#MA1-91878)	1/2000	5 % milk tbst
Msn2	Rabbit	Baetz Lab via Dr. Francisco Estruch (PMID 9472026)	1/2000	5 % milk tbst
Phospho-CREB (Ser133)	Rabbit	Cell Signalling (#9198)	1/4000	5 % BSA tbst
Phospho-p38 MAPK (Thr180/Tyr182)	Rabbit	Cell Signalling (#4511)	1/5000	5 % BSA tbst
Phospho-PKA Substrate (RRXS*/T*)	Rabbit	Cell Signalling (#9624)	1/10000	5 % BSA tbst
Cdc55	Rabbit	Rudner Lab (uOttawa, PMID 26715668)	1/5000	5 % milk tbst
Rabbit IgG	Goat	Bio-Rad (#1706515)	1/10000	5 % milk tbst
Mouse IgG	Goat	Bio-Rad (#1721011)	1/10000	5 % milk tbst
Rabbit IgG (Light Chain Specific)	Mouse	Jackson Immunoresearch Labs (#211-032-171)	1/10000	5 % milk tbst
