## Supplementary Table S5 for "Ddp1 cooperates with Ppx1 to counter a stress response initiated by non-vacuolar polyphosphate"

### Sheet: Plasmids
Plasmid	Details	Reference
pRS415-GPD	Empty vector control with GPD promoter expressing nothing (Leu2 selection)	This study
pRS415-GPD-PPK	Expresses E. coli PPK from yeast GPD promoter (Leu2 selection)	This study
p416-GPD	Empty vector control with GPD promoter expressing nothing (Ura3 selection)	Gerasimaitė et al., PMID: 25315834
p416-GPD-PPK	Expresses E. coli PPK from yeast GPD promoter (Ura3 selection)	Gerasimaitė et al., PMID: 25315834
p416-GPD-HA-PPK	Expresses HA-tagged E. coli PPK from yeast GPD promoter (Ura3 selection)	This study
p416-GPD-PPK(mutant)	Expresses catalytic mutant of E. coli PPK from yeast GPD promoter (Ura3 selection)	This study
p416-GPD-HA-PPK(mutant)	Expresses catalytic mutant of HA-tagged E. coli PPK from yeast GPD promoter (Ura3 selection)	This study
p416-GPD-PRUNE-HA	Expresses human HA-tagged PRUNE from yeast GPD promoter (Ura3 selection)	This study
p416-GPD-DIPP1-HA	Expresses human HA-tagged DIPP1 from yeast GPD promoter (Ura3 selection)	This study
p416-GPD-DIPP2-HA	Expresses human HA-tagged DIPP2 from yeast GPD promoter (Ura3 selection)	This study
p416-GPD-DIPP3A-HA	Expresses human HA-tagged DIPP3A from yeast GPD promoter (Ura3 selection)	This study
p416-GPD-DIPP3B-HA	Expresses human HA-tagged DIPP3B from yeast GPD promoter (Ura3 selection)	This study
p416-GPD-DDP1	Expresses yeast DDP1 from yeast GPD promoter (Ura3 selection)	This study
